# The topography of gene tree topology space in a plant genus with a legacy of recent polyploidy and introgression

**DOI:** 10.1101/2024.09.27.615508

**Authors:** Jacob B. Landis, Andrew D. Farmer, Lucio Garcia, Racella McNair, Mariana Franco Ruiz, Qingli Liu, Jeff J. Doyle

**Affiliations:** School of Integrative Plant Science, Section of Plant Biology and the L.H. Bailey Hortorium, Cornell University, Ithaca NY 14853, USA; National Center for Genome Resources, Santa Fe NM 87505, USA; Seeds Research, Syngenta Crop Protection, LLC, Research Triangle Park, Durham NC 27709, USA

**Keywords:** clustering, *Glycine*, incongruence, maximum likelihood, species tree, pseudo-orthology, polyploidy

## Abstract

The eukaryotic genome has been described as a collection of different histories; for any set of taxa one of these histories is the record of cladogenic events that together comprise the species tree. Among the other histories expected to occur are those attributable to deep coalescence/lineage sorting; to biological causes such as introgression and horizontal transfer; or to pseudo-orthology, long branch attraction, and other technical issues. Gene tree topology space is the portion of tree space occupied by the gene trees reconstructed for a particular dataset of sampled genetic loci. Because coalescent theory predicts that the species tree topology will generally be the most frequent among gene trees, a reasonable expectation is that there will be a peak in gene tree topology space at the species tree topology, with secondary peaks present due to trees tracking other histories. Gene tree topology space in the small (∼30 species, including the cultivated soybean) legume genus, *Glycine* should not only have signals from the species tree and from lineage sorting, but also from a likely introgression event that created incongruence between the plastid and nuclear genomes. Additionally, *Glycine* is the product of a relatively recent (<13 million years) whole genome duplication, raising the possibility of pseudo-orthology. We explored this space using a set of 2389 nuclear genes and representative accessions from a 570-taxon concatenation tree, reconstructing gene trees for all nuclear loci and from complete plastid genomes and partial mitochondrial genomes. Species trees (ASTRAL) and maximum likelihood (ML) concatenation trees were congruent for a 61-taxon dataset but were incongruent with organellar genome trees. Gene tree topology space was flat: No topology was represented by more than one gene tree. This was also true for a reduced dataset of 27 taxa; only when the dataset was reduced to six ingroup taxa were multiple gene trees having the species tree topology observed, along with a topology congruent with the chloroplast genome topology, presumably representing nuclear loci introgressed along with the plastome. Clustering failed to identify any regional differentiation of gene tree topology space populated by loci with similar topologies. Pseudo-orthology did not contribute meaningfully to incongruence, in agreement with recent modeling work that minimizes concerns about this phenomenon. Clearly, different genes have different historical signals, but these signals are complex and exist at the level of clades within trees rather than as entire gene trees.
