## Supplemental Table S3 for "The topography of gene tree topology space in a plant genus with a legacy of recent polyploidy and introgression"

### Sheet: 61_summary_taxon_summary
taxon	total_chars	missing_data	proportion_missing_data	gc_content	at_content	nucleotides	Gaps	A	C	G	T
A_edgeworthii	4302976	2897742	0.673	0.145	0.182	0.327	2897742	391862	310860	312817	389695
G_albicans_II_alb_2049_	4302976	397230	0.092	0.402	0.49	0.891	397230	1053851	859546	869029	1053252
G_arenaria_HH_PI653476_	4302976	363627	0.085	0.406	0.493	0.899	363627	1061938	867679	877999	1061151
G_arenaria_HH_PI653477_	4302976	375684	0.087	0.404	0.492	0.897	375684	1059627	865089	874962	1059348
G_argyrea_AA_PI595792_G1621	4302976	195415	0.045	0.43	0.514	0.943	195415	1105064	919337	929418	1105230
G_argyrea_AA_PI595797_G2005	4302976	250598	0.058	0.424	0.506	0.93	250598	1089312	906607	916576	1089232
G_canescens_AA_PI509454_G1270	4302976	36234	0.008	0.453	0.537	0.99	36234	1155826	968600	978617	1156403
G_canescens_AA_PI509458_G1672	4302976	127233	0.03	0.44	0.526	0.966	127233	1130986	941367	951460	1131647
G_canescens_AA_PI583945_G2943	4302976	143833	0.033	0.435	0.521	0.956	143833	1120713	931428	941459	1120997
G_clandestina_AA_PI255745_G1871	4302976	155156	0.036	0.434	0.521	0.955	155156	1120306	929201	939676	1120842
G_clandestina_AA_PI440970_G1423	4302976	169730	0.039	0.433	0.519	0.951	169730	1115847	925430	936093	1116413
G_clandestina_AA_PI591585_G2173	4302976	174296	0.041	0.432	0.518	0.95	174296	1114308	924481	933807	1115816
G_clandestina_AA_PI653447_	4302976	167466	0.039	0.433	0.52	0.953	167466	1118062	926384	936208	1119247
G_curvata_CC_PI499931_G2492	4302976	642018	0.149	0.374	0.459	0.833	642018	987665	801830	809612	987002
G_curvata_CC_PI505167_G1846	4302976	676829	0.157	0.37	0.454	0.824	676829	977287	791963	799635	976114
G_cyrtoloba_CC_PI446944_G1267	4302976	616004	0.143	0.377	0.462	0.839	616004	993813	807095	815201	993354
G_cyrtoloba_CC_PI505176_G1834	4302976	564973	0.131	0.38	0.466	0.846	564973	1002280	813213	821982	1001780
G_falcata_FF_fal_2644_	4302976	693864	0.161	0.368	0.453	0.821	693864	974217	788385	796255	973591
G_falcata_FF_fal_2649_	4302976	700459	0.163	0.367	0.452	0.819	700459	972511	786183	793735	972082
G_gracei_AA_gra_2537_	4302976	212865	0.049	0.427	0.512	0.939	212865	1102551	912986	923207	1102268
G_gracei_AA_gra_2538_	4302976	174953	0.041	0.431	0.517	0.949	174953	1113305	922611	932876	1113257
G_hirticaulis_HH_hir_2876_	4302976	408798	0.095	0.4	0.488	0.888	408798	1049182	856371	865702	1048681
G_hirticaulis_HH_hir_3134_	4302976	495470	0.115	0.391	0.477	0.869	495470	1027132	837895	846653	1026523
G_lactovirens_II_lac_2598_	4302976	381433	0.089	0.4	0.489	0.889	381433	1051659	857177	866064	1050875
G_latcracens_BB_PI373986_G1431	4302976	327834	0.076	0.408	0.496	0.904	327834	1068086	873750	882829	1067095
G_latifolia_BB_PI440978_G1137	4302976	327484	0.076	0.408	0.496	0.905	327484	1068251	873988	882326	1067787
G_latifolia_BB_lat_1534_	4302976	265742	0.062	0.415	0.503	0.919	265742	1083578	889694	898048	1082407
G_latifoliacracens_BB_PI559355_G2341	4302976	344828	0.08	0.406	0.494	0.9	344828	1063335	869995	878209	1062487
G_latrobeana_AA_PI505185_G1388	4302976	153548	0.036	0.434	0.52	0.954	153548	1117463	928921	938437	1118274
G_latrobeana_AA_PI505187_G1389	4302976	169311	0.039	0.432	0.518	0.949	169311	1113665	923798	933250	1114926
G_max_Wm82	4302976	1545010	0.359	0.287	0.354	0.641	1545010	761034	615120	621555	760257
G_microphylla_BB_PI446940_G1199	4302976	390025	0.091	0.402	0.489	0.89	390025	1051573	860453	868707	1051045
G_microphylla_BB_PI509483_G1173	4302976	321945	0.075	0.41	0.496	0.906	321945	1066976	878449	886453	1066325
G_peratosa_AA_PI583964_G2968	4302976	168033	0.039	0.433	0.518	0.951	168033	1114474	925747	935840	1114604
G_peratosa_AA_PI583965_G2971	4302976	135381	0.031	0.436	0.522	0.958	135381	1122510	933979	944108	1123031
G_pindanica_HH_PI595818_G2951	4302976	335114	0.078	0.408	0.496	0.904	335114	1068094	873251	882504	1067895
G_pindanica_HH_PI653470_	4302976	308856	0.072	0.411	0.5	0.911	308856	1074815	880622	889105	1074666
G_pulleni_HH_pul_2599_	4302976	364415	0.085	0.406	0.493	0.899	364415	1061578	867943	877111	1061276
G_pulleni_HH_pul_3133_	4302976	285338	0.066	0.414	0.502	0.917	285338	1081431	886786	895837	1080716
G_rubiginosa_AA_PI591590_G2373	4302976	123052	0.029	0.438	0.524	0.962	123052	1126491	937889	947786	1126743
G_rubiginosa_AA_PI591591_G2384	4302976	132205	0.031	0.437	0.522	0.959	132205	1123309	935077	945242	1123707
G_stenophita_BpBp_PI546980_G2180	4302976	310663	0.072	0.411	0.497	0.908	310663	1069333	879829	888503	1069271
G_stenophita_BpBp_ste_2775_	4302976	320570	0.074	0.409	0.497	0.906	320570	1069434	875176	883704	1068457
G_syndetika_D4D4_PI441000_G1300	4302976	185131	0.043	0.43	0.516	0.945	185131	1109700	918813	929442	1110165
G_syndetika_D4D4_PI573074_G1410	4302976	230656	0.054	0.425	0.51	0.935	230656	1096390	909459	920070	1096255
G_tomentella_D1_D1_PI573062_G2324	4302976	306815	0.071	0.413	0.5	0.912	306815	1074981	882954	892049	1075492
G_tomentella_D2_D2_PI505274_G1785	4302976	329270	0.077	0.41	0.497	0.908	329270	1070041	877560	887404	1070053
G_tomentella_D3_D3_PI446993_G1364	4302976	335297	0.078	0.409	0.497	0.906	335297	1070228	874370	883497	1069540
G_tomentella_D3_D3_PI573078_G1691	4302976	308684	0.072	0.411	0.5	0.912	308684	1076660	880609	889653	1076263
G_tomentella_D3_unUD3_1686_	4302976	281517	0.065	0.415	0.503	0.918	281517	1083207	888291	896822	1082618
G_tomentella_D3_unUD3_2493_	4302976	294611	0.068	0.413	0.501	0.914	294611	1079115	883908	892683	1078784
G_tomentella_D5A_D5A_1934_D5Ba_	4302976	470625	0.109	0.395	0.48	0.875	470625	1034044	844653	853682	1033344
G_tomentella_D5A_D5A_PI505287_G1954	4302976	303927	0.071	0.413	0.499	0.912	303927	1073659	883245	893324	1073603
G_tomentella_D5A_D5A_PI505289_G1942	4302976	343776	0.08	0.408	0.496	0.903	343776	1066975	872594	881774	1066257
G_tomentella_D5A_D5A_PI505303_A146_G1948	4302976	355747	0.083	0.406	0.493	0.899	355747	1060494	869862	879134	1060181
G_tomentella_D5A_D5A_PI604478_G2054	4302976	343939	0.08	0.408	0.495	0.903	343939	1065792	872886	882170	1065068
G_tomentella_D5A_D5Aa_3128_	4302976	688521	0.16	0.374	0.453	0.827	688521	975359	800049	809043	974586
G_tomentella_D5B_D5B_PI505298_G1935	4302976	322652	0.075	0.41	0.497	0.907	322652	1069120	877205	886128	1068977
G_tomentella_D5B_D5B_PI604477_G2051	4302976	392792	0.091	0.402	0.49	0.893	392792	1054873	861144	870138	1054295
G_wilsoni_BB_wil_1459_	4302976	294707	0.068	0.413	0.5	0.913	294707	1076338	884056	891928	1075201
G_wilsoni_BB_wil_2345_	4302976	330070	0.077	0.408	0.495	0.903	330070	1066095	872642	881712	1065440
G_wilsoni_BB_wil_2346_a_	4302976	396104	0.092	0.402	0.488	0.89	396104	1050816	859795	869383	1050162
G_wilsonilargeleaf_BB_PI505181_G1827	4302976	332719	0.077	0.408	0.495	0.903	332719	1065431	872906	882029	1064679
